# Plant-specific and conserved mechanisms of the polymerase-associated factor 1 complex in replication stress responses

**DOI:** 10.64898/2026.02.09.704960

**Authors:** Cunliang Li, Yuyu Guo, Ziying Wang, Haowei zheng, Jing Deng, Shunping Yan, Lili Wang

**Affiliations:** Hubei Hongshan Laboratory, Huazhong Agricultural University, Wuhan, 430070, China

**Author notes:** Correspondence: Lili Wang. These authors contributed equally to this work (Cunliang Li, Yuyu Guo).

**Keywords:** Genome stability, DNA replication stress, PAF1, WEE1, RFC

## Abstract

DNA replication stress threatens genome stability in eukaryotes. The evolutionarily conserved kinase WEE1 is essential for the activation of the replication stress response. Although the polymerase-associated factor 1 complex (PAF1C) is highly conserved in eukaryotes, its role in the DNA replication stress response remains unclear. Here, we show that Arabidopsis PAF1C is essential for replication stress response. PAF1C-deficient mutants exhibit hypersensitivity to hydroxyurea (HU)-induced replication stress. Mechanistically, we uncover a plant-specific regulatory pathway in which WEE1 interacts with and phosphorylates the PAF1 subunit within its unique N-terminal domain, thereby preventing PAF1 polyubiquitination and subsequent proteasomal degradation to ensure PAF1 accumulation under stress. Genetically, overexpression of a phospho-mimetic PAF1 variant suppresses the HU hypersensitivity of *wee1*, revealing that PAF1 acts downstream of WEE1. However, the WEE1-PAF1 regulatory axis is absent in yeast, indicating its lineage-specific innovation. Further studies reveal that the replication factor C (RFC) complex interacts with and recruits PAF1 to the stalled replication forks. PAF1 then sequentially recruits the E2 ubiquitin-conjugating enzymes UBC1/2 and the E3 ubiquitin ligases HUB1/2 to promote histone H2B monoubiquitination (H2Bub), thereby facilitating replication fork stability. This RFC-dependent recruitment mechanism is conserved in yeast. Collectively, this study suggests that PAF1 regulates replication stress responses by integrating a plant-specific protein stability control mechanism (WEE1-PAF1) with a conserved recruitment mechanism (RFC-PAF1-UBC1/2-HUB1/2), uncovering a novel function of PAF1C and revealing new mechanisms of WEE1 and the RFC complex.
