## Supplementary material for "Plant-specific and conserved mechanisms of the polymerase-associated factor 1 complex in replication stress responses": Supplemantal information: Dataset S3 (1).xlsx

### Sheet: Dataset S3
Dataset S3. The primers used in this study
Name	Primer(5’-3’)	Application
PAF1-AD-F	CATATGGCCATGGAGGCCATGGCGTCGTACCGGC	Cloning into pGADT7 with EcoRI/BamHI
PAF1-AD-R	TCGAGCTCGATGGATCCCTCATTCAGAATAATCATCCTCATTAC
WEE1-BD-F	CATATGGCCATGGAGGCCATGTTCGAGAAGAACGGAAGAAC	Cloning into pGBKT7 with EcoRI/BamHI
WEE1-BD-R	TGCAGGTCGACGGATCCCTCAACCTCGAATCCTATCAAACATGGGAT
RFC1-BD-F	CATATGGCCATGGAGGCCATGTCGGATATTAGGAAGTG	Cloning into pGBKT7 with EcoRI/BamHI
RFC1-BD-R	TGCAGGTCGACGGATCCCTCATCTCTTTCTCTTGGCACCAG
RFC2-BD-F	CATATGGCCATGGAGGCCATGGCGTCTTCTTCATCAAC	Cloning into pGBKT7 with EcoRI/BamHI
RFC2-BD-R	TGCAGGTCGACGGATCCCTCAAGGTGCTTTCGCTGTTTC
RFC3-BD-F	CATATGGCCATGGAGGCCATGACTGAGCTAACGTCGGC	Cloning into pGBKT7 with EcoRI/BamHI
RFC3-BD-R	TGCAGGTCGACGGATCCCTTACTTTGCTGCACCAACAAT
RFC4-BD-F	CATATGGCCATGGAGGCCATGGCGCCAGTTCTTCAGAG	Cloning into pGBKT7 with EcoRI/BamHI
RFC4-BD-R	TGCAGGTCGACGGATCCCTCACACTATGATAGTCTCAT
RFC5-BD-F	CATATGGCCATGGAGGCCATGTTGTGGGTCGAC	Cloning into pGBKT7 with EcoRI/BamHI
RFC5-BD-R	TGCAGGTCGACGGATCCCTCACCCAAACGTTGAAATGAG
RAD17-BD-F	CATATGGCCATGGAGGCCATGCTTAAGAAAAAACTATCC	Cloning into pGBKT7 with EcoRI/BamHI
RAD17-BD-R	TGCAGGTCGACGGATCCCTCACCAGTCTTGTATTTCATC
PAF11-194-AD-F	CATATGGCCATGGAGGCCATGGCGTCGTACCGGC	Cloning into pGADT7 with EcoRI/BamHI
PAF11-194-AD-R	TCGAGCTCGATGGATCCCTCAGAAGGTGGTTGGTTTCTTTAAC
PAF1195-589-AD-F	CATATGGCCATGGAGGCCATCTGCAAGCTCAAGTTCCG	Cloning into pGADT7 with EcoRI/BamHI
PAF1195-589-AD-R	TCGAGCTCGATGGATCCCTCATTCAGAATAATCATCCTCATTAC
WEE1-771-F	CGGGGGACGAGCTCGGTACCATGTTCGAGAAGAACGGAAGAAC	Cloning into pJW771 with KpnI/SalI
WEE1-771-R	GCGTACGAGATCTGGTCGACACCTCGAATCCTATCAAACATGGGAT
GUS-771-F	CGGGGGACGAGCTCGGTACCATGTTACGTCCTGTAGAAA	Cloning into pJW771 with KpnI/SalI
GUS-771-R	GCGTACGAGATCTGGTCGACTTGTTTGCCTCCCTGCT
RFC4-771-F	CGGGGGACGAGCTCGGTACCATGGCGCCAGTTCTTCAGAG	Cloning into pJW771 with KpnI/SalI
RFC4-771-R	GCGTACGAGATCTGGTCGACCACTATGATAGTCTCAT
RFC5-771-F	CGGGGGACGAGCTCGGTACCATGTTGTGGGTCGAC	Cloning into pJW771 with KpnI/SalI
RFC5-771-R	GCGTACGAGATCTGGTCGACCCCAAACGTTGAAATGAG
RAD17-771-F	CGGGGGACGAGCTCGGTACCATGCTTAAGAAAAAACTATCC	Cloning into pJW771 with KpnI/SalI
RAD17-771-R	GCGTACGAGATCTGGTCGACCCAGTCTTGTATTTCATC
PAF1-772-F	ACGCGTCCCGGGGCGGTACCATGGCGTCGTACCGGC	Cloning into pJW772 with KpnI/SalI
PAF1-772-R	CGAAAGCTCTGCAGGTCGACTCATTCAGAATAATCATCCTCATTAC
PAF11-194-772-F	ACGCGTCCCGGGGCGGTACCATGGCGTCGTACCGGC	Cloning into pJW772 with KpnI/SalI
PAF11-194-772-R (+nls)	CGAAAGCTCTGCAGGTCGACTCATACCTTTCTCTTCTTTTTTGGGAAGGTGGTTGGTTTCTTTAAC
PAF1195-589-772-F	ACGCGTCCCGGGGCGGTACCATCTGCAAGCTCAAGTTCCG	Cloning into pJW772 with KpnI/SalI
PAF1195-589-772-R (+nls)	CGAAAGCTCTGCAGGTCGACTCATACCTTTCTCTTCTTTTTTGGTTCAGAATAATCATCCTCATTAC
GUS-cYFP-F	GGCGCGCCACTAGTGGATCCATGTTACGTCCTGTAGAAA	Cloning into pSPYCE-35S with BamHI/SalI
GUS-cYFP-R	GCGGTACCCTCGAGGTCGACTTGTTTGCCTCCCTGCT
PAF1-cYFP-F	GGCGCGCCACTAGTGGATCCATGGCGTCGTACCGGC	Cloning into pSPYCE-35S with BamHI/SalI
PAF1-cYFP-R	GCGGTACCCTCGAGGTCGACTTCAGAATAATCATCCTCATTAC
PAF11-194-cYFP-F	GGCGCGCCACTAGTGGATCCATGGCGTCGTACCGGC	Cloning into pSPYCE-35S with BamHI/SalI
PAF11-194-cYFP-R (+nls)	GCGGTACCCTCGAGGTCGACTACCTTTCTCTTCTTTTTTGGGAAGGTGGTTGGTTTCTTTAAC
PAF1195-589-cYFP-F	GGCGCGCCACTAGTGGATCCATGATCTGCAAGCTCAAGTTCCG	Cloning into pSPYCE-35S with BamHI/SalI
PAF1195-589-cYFP-R (+nls)	GCGGTACCCTCGAGGTCGACTACCTTTCTCTTCTTTTTTGGTTCAGAATAATCATCCTCATTAC
GUS-nYFP-F	GGCGCGCCACTAGTGGATCCATGTTACGTCCTGTAGAAA	Cloning into pSPYNE-35S with BamHI/SalI
GUS-nYFP-R	GCGGTACCCTCGAGGTCGACTTGTTTGCCTCCCTGCT
WEE1-nYFP-F	GGCGCGCCACTAGTGGATCCATGTTCGAGAAGAACGGAAGAAC	Cloning into pSPYNE-35S with BamHI/SalI
WEE1-nYFP-R	GCGGTACCCTCGAGGTCGACACCTCGAATCCTATCAAACATGGGAT
RFC4-nYFP-F	GGCGCGCCACTAGTGGATCCATGGCGCCAGTTCTTCAGAG	Cloning into pSPYNE-35S with BamHI/SalI
RFC4-nYFP-R	GCGGTACCCTCGAGGTCGACCACTATGATAGTCTCAT
RFC5-nYFP-F	GGCGCGCCACTAGTGGATCCATGTTGTGGGTCGAC	Cloning into pSPYNE-35S with BamHI/SalI
RFC5-nYFP-R	GCGGTACCCTCGAGGTCGACCCCAAACGTTGAAATGAG
RAD17-nYFP-F	GGCGCGCCACTAGTGGATCCATGCTTAAGAAAAAACTATCC	Cloning into pSPYNE-35S with BamHI/SalI
RAD17-nYFP-R	GCGGTACCCTCGAGGTCGACCCAGTCTTGTATTTCATC
5941-GFP-F	GGATCCGGTGGTGGCGGTTCAGTGAGCAAGGGCGAGGAG	Amplifying the GFP fragment for constructing the pFGC5941-GFP
5941-GFP-R	CCGGGTCTTAATTAACTCTCTAGATTACTTGTACAGCTCGTCCA
5941-YFP-F	GGATCCGGTGGTGGCGGTTCAGTGAGCAAGGGCGAGGAG	Amplifying the YFP fragment for constructing the pFGC5941-YFP
5941-YFP-R	CCGGGTCTTAATTAACTCTCTAGATTACTTGTACAGCTCGTCCA
PAF1-GFP-F	CAATTACATTTACAATTACCATGGCGTCGTACCGGC	Cloning into pFGC5941 with GFP fragment and NcoI/XbaI
PAF1-GFP-R	TGAACCGCCACCACCGGATCCTTCAGAATAATCATCCTCATTAC
RFC4-YFP-F	CAATTACATTTACAATTACCATGGCGCCAGTTCTTCAGAG	Cloning into pFGC5941 with YFP fragment and NcoI/XbaI
RFC4-YFP-R	TGAACCGCCACCACCGGATCCACTATGATAGTCTCAT
RFC5-YFP-F	CAATTACATTTACAATTACCATGTTGTGGGTCGAC	Cloning into pFGC5941 with YFP fragment and NcoI/XbaI
RFC5-YFP-R	TGAACCGCCACCACCGGATCCCCAAACGTTGAAATGAG
RAD17-YFP-F	CAATTACATTTACAATTACCATGCTTAAGAAAAAACTATCC	Cloning into pFGC5941 with YFP fragment and NcoI/XbaI
RAD17-YFP-R	TGAACCGCCACCACCGGATCCCAGTCTTGTATTTCATC
WEE1-mCherry-HA-F1	CAATTACATTTACAATTACCATGTTCGAGAAGAACGGAAGAAC	Cloning into pFGC5941 with NcoI/XbaI by multi-fragment homologous recombination
WEE1-mCherry-HA-R1	TGAACCGCCACCACCGGATCCTCGAATCCTATCAAACATGGGAT
WEE1-mCherry-HA-F2	GGATCCGGTGGTGGCGGTTCAGTGAGCAAGGGCGAGGAG
WEE1-mCherry-HA-R2	CCGGGTCTTAATTAACTCTCTAGATTAAGCGTAATCTGGAACATCGT
PAF1-FLAG-F	AGCTCGGTACCCGGGGATCCATGGCGTCGTACCGGC	Cloning into pCambia2306-FLAG with BamHI/SalI
PAF1-FLAG-R	CCAAGGGCGAATTGGTCGACTTCAGAATAATCATCCTCATTAC
PAF15A-FLAG-F1	AGCTCGGTACCCGGGGATCCATGGCGTCGTACCGGC	Cloning into pCambia2306-FLAG with BamHI/SalI by multi-fragment homologous recombination
PAF15A-FLAG-R1	GAGGCGGCGGCGGAGGAGCTGAGGCCGGTTGATGCGACGGTGGTGGGGGAGGAAC
PAF15A-FLAG-F2	CCTCCGCCGCCGCCTCCTCCTCCGCATGCTGCCGCTCAGCAGGGGCCCCACGCTCCTCA
PAF15A-FLAG-R2	CCAAGGGCGAATTGGTCGACTTCAGAATAATCATCCTCATTAC
PAF15D-FLAG-F1	AGCTCGGTACCCGGGGATCCATGGCGTCGTACCGGC	Cloning into pCambia2306-FLAG with BamHI/SalI by multi-fragment homologous recombination
PAF15D-FLAG-R1	GAGGCGGCGGCGGAGGATCTGAGTCCGGTTGATGCGACGGTGGTGGGGGAGGAAC
PAF15D-FLAG-F2	CCTCCGCCGCCGCCTCCTCCTCCGCATGCTGACGATCAGCAGGGGCCCCACGATCCTCA
PAF15D-FLAG-R2	CCAAGGGCGAATTGGTCGACTTCAGAATAATCATCCTCATTAC
PAF1-FLAG CFP-HA-F	CAATTACATTTACAATTACCATGGCGTCGTACCGGC	Cloning into pFGC5941-CFP-HA with NcoI/PacI
PAF1-FLAG CFP-HA-R	TAGTCCCGGGTCTTAATTAA TCATTTGTCATCATCGTCTTTGTA
His-PAF1-F	TGCCGCGCGGCAGCCATATGATGGCGTCGTACCGGC	Cloning into pET28a with BamHI/NdeI
His-PAF1-R	CGGAGCTCGAATTCGGATCCTTATTCAGAATAATCATCCTCATTAC
His-PAF11-194-F	TGCCGCGCGGCAGCCATATGATGGCGTCGTACCGGC	Cloning into pET28a with BamHI/NdeI
His-PAF11-194-R	CGGAGCTCGAATTCGGATCCTCAGAAGGTGGTTGGTTTCTTTAAC
His-PAF1195-589-F	TGCCGCGCGGCAGCCATATCTGCAAGCTCAAGTTCCG	Cloning into pET28a with BamHI/NdeI
His-PAF1195-589-R	CGGAGCTCGAATTCGGATCCTTATTCAGAATAATCATCCTCATTAC
His-PAF11-298-F	TGCCGCGCGGCAGCCATATGATGGCGTCGTACCGGC	Cloning into pET28a with BamHI/NdeI
His-PAF11-298-R	CGGAGCTCGAATTCGGATCCTTAGCCTTTATCAGTAGGTCTTT
His-PAF1299-589-F	TGCCGCGCGGCAGCCATATGATGTCTTGGCTCGTCAAAAC	Cloning into pET28a with BamHI/NdeI
His-PAF1299-589-R	CGGAGCTCGAATTCGGATCCTTATTCAGAATAATCATCCTCATTAC
His-PAF1Group1A-F1	TGCCGCGCGGCAGCCATATGATGGCGTCGTACCGGC	Cloning into pET28a with BamHI/NdeI by multi-fragment homologous recombination
His-PAF1Group1A-R1	GAGGCGGCGGCGGAGGAGCTGCGGCCGGTTGATGCGCCGGTGGTGGGGGAGGAAC
His-PAF1Group1A-F2	CCTCCGCCGCCGCCTCCTCCTCCGCATGCTGCCGCTCAGCAGGGGCCCCACGCTCCTCA
His-PAF1Group1A-R2	CGGAGCTCGAATTCGGATCCTTAGCCTTTATCAGTAGGTCTTT
His-PAF1Group2A-F1	TGCCGCGCGGCAGCCATATGATGGCGTCGTACCGGC	Cloning into pET28a with BamHI/NdeI by multi-fragment homologous recombination
His-PAF1Group2A-R1	GTGCTTCGCTGGATCCGGTTTAGCACGCTCCCGCCTTCCAACCTGCTTGGCGGCCCCTT
His-PAF1Group2A-F2	GATCCAGCGAAGCACCACCACAGGGCTCATCTTCCTCATGCTAAGAAAATCGAGGCCGA
His-PAF1Group2A-R2	CGGAGCTCGAATTCGGATCCTTAGCCTTTATCAGTAGGTCTTT
His-PAF1Group3A-F1	TGCCGCGCGGCAGCCATATGATGGCGTCGTACCGGC	Cloning into pET28a with BamHI/NdeI by multi-fragment homologous recombination
His-PAF1Group3A-R1	GTAGGGGCGcCGGCTTCTTCTCCTCGGcGTGTCCCTTGGGCATCTGAGcCTTGTGAGcA
His-PAF1Group3A-F2	AGCCGGCGCCCCTACTCGCCGCCGACAGGGTCGAGAATAGGTTAAAGAAACCAGCCGCC
His-PAF1Group3A-R2	CGGAGCTCGAATTCGGATCCTTAGCCTTTATCAGTAGGTCTTT
His-PAF1Group4A-F1	TGCCGCGCGGCAGCCATATGATGGCGTCGTACCGGC	Cloning into pET28a with BamHI/NdeI by multi-fragment homologous recombination
His-PAF1Group4A-R1	GATCTTTATCCCGTTTAATGGCCATAAGCTTAAGCTGTGCAGCAGGGTCAGGGAGCTCA
His-PAF1Group4A-F2	TTAAACGGGATAAAGATCAATTTGCAAAGGCTGCCATCGCAGCCCTGGAGAAATTATG
His-PAF1Group4A-R2	TTGGGAGGGTTGGCCACAgcTAGGTCAAGCAGATCCA
His-PAF1Group4A-F3	GCTGTGGCCAACCCTCCCAAA
His-PAF1Group4A-R3	CGGAGCTCGAATTCGGATCCTTAGCCTTTATCAGCAGGTCTTTCTTTCCTCCGGATGCCA
His-PAF1S39A Y43A S44A Y45A-F1	TGCCGCGCGGCAGCCATATGATGGCGTCGTACCGGC	Cloning into pET28a with BamHI/NdeI by multi-fragment homologous recombination
His-PAF1S39A Y43A S44A Y45A-R1	GAGGCGGCGGCGGAGGAGCTGCGGCCGGTTGATGCGcCGGTGGTGGGGGAGGAAC
His-PAF1S39A Y43A S44A Y45A-F2	CCTCCGCCGCCGCCTCCTCCTCCGCATGCTTACTAT
His-PAF1S39A Y43A S44A Y45A-R2	CGGAGCTCGAATTCGGATCCTTAGCCTTTATCAGTAGGTCTTT
His-PAF1S39A Y43A S44A Y45A Y56-F1	TGCCGCGCGGCAGCCATATGATGGCGTCGTACCGGC	Cloning into pET28a with BamHI/NdeI by multi-fragment homologous recombination
His-PAF1S39A Y43A S44A Y45A Y56-R1	GAGGCGGCGGCGGAGGAGCTGCGGCCGGTTGATGCGcCGGTGGTGGGGGAGGAAC
His-PAF1S39A Y43A S44A Y45A Y56-F2	CCTCCGCCGCCGCCTCCTCCTCCGCATGCTGCCTATCAGCAGGGGCCCCACTATCCTCAA
His-PAF1S39A Y43A S44A Y45A Y56-R2	CGGAGCTCGAATTCGGATCCTTAGCCTTTATCAGTAGGTCTTT
His-PAF1S39A Y43A S44A Y45A Y57-F1	TGCCGCGCGGCAGCCATATGATGGCGTCGTACCGGC	Cloning into pET28a with BamHI/NdeI by multi-fragment homologous recombination
His-PAF1S39A Y43A S44A Y45A Y57-R1	GAGGCGGCGGCGGAGGAGCTGCGGCCGGTTGATGCGcCGGTGGTGGGGGAGGAAC
His-PAF1S39A Y43A S44A Y45A Y57-F2	CCTCCGCCGCCGCCTCCTCCTCCGCATGCTTACGCTCAGCAGGGGCCCCACTATCCTCAA
His-PAF1S39A Y43A S44A Y45A Y57-R2	CGGAGCTCGAATTCGGATCCTTAGCCTTTATCAGTAGGTCTTT
His-PAF1S39A Y43A S44A Y45A Y63-F1	TGCCGCGCGGCAGCCATATGATGGCGTCGTACCGGC	Cloning into pET28a with BamHI/NdeI by multi-fragment homologous recombination
His-PAF1S39A Y43A S44A Y45A Y63-R1	GAGGCGGCGGCGGAGGAGCTGCGGCCGGTTGATGCGcCGGTGGTGGGGGAGGAAC
His-PAF1S39A Y43A S44A Y45A Y63-F2	CCTCCGCCGCCGCCTCCTCCTCCGCATGCTTACTATCAGCAGGGGCCCCACGCTCCTCA
His-PAF1S39A Y43A S44A Y45A Y63-R2	CGGAGCTCGAATTCGGATCCTTAGCCTTTATCAGTAGGTCTTT
His-PAF1Y56A Y57A Y63A-F1	TGCCGCGCGGCAGCCATATGATGGCGTCGTACCGGC	Cloning into pET28a with BamHI/NdeI by multi-fragment homologous recombination
His-PAF1Y56A Y57A Y63A-R1	GAGGCGGCGGCGGAGGATATGAGTACGGTTGATGCGACGGTGGTGGGGGAGGAAC
His-PAF1Y56A Y57A Y63A-F2	CCTCCGCCGCCGCCTCCTCCTCCGCATGCTGCCGCTCAGCAGGGGCCCCACGCTCCTCA
His-PAF1Y56A Y57A Y63A-R2	CGGAGCTCGAATTCGGATCCTTAGCCTTTATCAGTAGGTCTTT
His-PAF1S39A Y56A Y57A Y63A-F1	TGCCGCGCGGCAGCCATATGATGGCGTCGTACCGGC	Cloning into pET28a with BamHI/NdeI by multi-fragment homologous recombination
His-PAF1S39A Y56A Y57A Y63A-R1	GAGGCGGCGGCGGAGGATATGAGTACGGTTGATGCGCCGGTGGTGGGGGAGGAAC
His-PAF1S39A Y56A Y57A Y63A-F2	CCTCCGCCGCCGCCTCCTCCTCCGCATGCTGCCGCTCAGCAGGGGCCCCACGCTCCTCA
His-PAF1S39A Y56A Y57A Y63A-R2	CGGAGCTCGAATTCGGATCCTTAGCCTTTATCAGTAGGTCTTT
His-PAF1Y43A Y56A Y57A Y63A-F1	TGCCGCGCGGCAGCCATATGATGGCGTCGTACCGGC	Cloning into pET28a with BamHI/NdeI by multi-fragment homologous recombination
His-PAF1Y43A Y56A Y57A Y63A-R1	GAGGCGGCGGCGGAGGATATGAGGCCGGTTGATGCGACGGTGGTGGGGGAGGAAC
His-PAF1Y43A Y56A Y57A Y63A-F2	CCTCCGCCGCCGCCTCCTCCTCCGCATGCTGCCGCTCAGCAGGGGCCCCACGCTCCTCA
His-PAF1Y43A Y56A Y57A Y63A-R2	CGGAGCTCGAATTCGGATCCTTAGCCTTTATCAGTAGGTCTTT
His-PAF1S44A Y56A Y57A Y63A-F1	TGCCGCGCGGCAGCCATATGATGGCGTCGTACCGGC	Cloning into pET28a with BamHI/NdeI by multi-fragment homologous recombination
His-PAF1S44A Y56A Y57A Y63A-R1	GAGGCGGCGGCGGAGGATATGCGTACGGTTGATGCGACGGTGGTGGGGGAGGAAC
His-PAF1S44A Y56A Y57A Y63A-F2	CCTCCGCCGCCGCCTCCTCCTCCGCATGCTGCCGCTCAGCAGGGGCCCCACGCTCCTCA
His-PAF1S44A Y56A Y57A Y63A-R2	CGGAGCTCGAATTCGGATCCTTAGCCTTTATCAGTAGGTCTTT
His-PAF1Y45A Y56A Y57A Y63A-F1	TGCCGCGCGGCAGCCATATGATGGCGTCGTACCGGC	Cloning into pET28a with BamHI/NdeI by multi-fragment homologous recombination
His-PAF1Y45A Y56A Y57A Y63A-R1	GAGGCGGCGGCGGAGGAGCTGAGTACGGTTGATGCGACGGTGGTGGGGGAGGAAC
His-PAF1Y45A Y56A Y57A Y63A-F2	CCTCCGCCGCCGCCTCCTCCTCCGCATGCTGCCGCTCAGCAGGGGCCCCACGCTCCTCA
His-PAF1Y45A Y56A Y57A Y63A-R2	CGGAGCTCGAATTCGGATCCTTAGCCTTTATCAGTAGGTCTTT
His-PAF15A-F1	TGCCGCGCGGCAGCCATATGATGGCGTCGTACCGGC	Cloning into pET28a with BamHI/NdeI by multi-fragment homologous recombination
His-PAF15A-R1	GAGGCGGCGGCGGAGGAGCTGAGGCCGGTTGATGCGACGGTGGTGGGGGAGGAAC
His-PAF15A -F2	CCTCCGCCGCCGCCTCCTCCTCCGCATGCTGCCGCTCAGCAGGGGCCCCACGCTCCTCA
His-PAF15A-R2	CGGAGCTCGAATTCGGATCCTTAGCCTTTATCAGTAGGTCTTT
His-PAF15D-F1	TGCCGCGCGGCAGCCATATGATGGCGTCGTACCGGC	Cloning into pET28a with BamHI/NdeI by multi-fragment homologous recombination
His-PAF15D-R1	GAGGCGGCGGCGGAGGATCTGAGTCCGGTTGATGCGACGGTGGTGGGGGAGGAAC
His-PAF15D -F2	CCTCCGCCGCCGCCTCCTCCTCCGCATGCTGACGATCAGCAGGGGCCCCACGATCCTCA
His-PAF15D-R2	CGGAGCTCGAATTCGGATCCTTAGCCTTTATCAGTAGGTCTTT
GST-WEE1-F	CTGTTCCAGGGGCCCCTGGGATCCATGTTCGAGAAGAACGGAAGAAC	Cloning into pGEX-6P-1 with BamHI/NotI
GST-WEE1-R	TCGTCAGTCAGTCACGATGCGGCCGCTCAACCTCGAATCCTATCAAACATGGGAT
GST-PAF1-F	CTGTTCCAGGGGCCCCTGGGATCCATGGCGTCGTACCGGC	Cloning into pGEX-6P-1 with BamHI/NotI
GST-PAF1-R	TCGTCAGTCAGTCACGATGCGGCCGCTCATTCAGAATAATCATCCTCATTAC
GST-ScPaf1-F	CTGTTCCAGGGGCCCCTGGGATCCATGTCCAAAAAACAGGAATATATTGC	Cloning into pGEX-6P-1 with BamHI/NotI
GST-ScPaf1-R	TCGTCAGTCAGTCACGATGCGGCCGCCTATTCTTCTTGTAAAGTTTCCTTTTC
RFC1-PMAL-F	GAGGGAAGGATTTCAGAATTCATGTCGGATATTAGGAAGTG	Cloning into pMAL-c2X with EcoRI/SalI
RFC1-PMAL-R	CAAGCTTGCCTGCAGGTCGACTCATCTCTTTCTCTTGGCACCAG
RFC2-PMAL-F	GAGGGAAGGATTTCAGAATTCATGGCGTCTTCTTCATCAAC	Cloning into pMAL-c2X with EcoRI/SalI
RFC2-PMAL-R	CAAGCTTGCCTGCAGGTCGACTCAAGGTGCTTTCGCTGTTTC
RFC3-PMAL-F	GAGGGAAGGATTTCAGAATTCATGACTGAGCTAACGTCGGC	Cloning into pMAL-c2X with EcoRI/SalI
RFC3-PMAL-R	CAAGCTTGCCTGCAGGTCGACTTACTTTGCTGCACCAACAAT
RFC4-PMAL-F	GAGGGAAGGATTTCAGAATTCATGGCGCCAGTTCTTCAGAG	Cloning into pMAL-c2X with EcoRI/SalI
RFC4-PMAL-R	CAAGCTTGCCTGCAGGTCGACTCACACTATGATAGTCTCAT
RFC5-PMAL-F	GAGGGAAGGATTTCAGAATTCATGTTGTGGGTCGAC	Cloning into pMAL-c2X with EcoRI/SalI
RFC5-PMAL-R	CAAGCTTGCCTGCAGGTCGACTCACCCAAACGTTGAAATGAG
RAD17-PMAL-F	GAGGGAAGGATTTCAGAATTCATGCTTAAGAAAAAACTATCC	Cloning into pMAL-c2X with EcoRI/SalI
RAD17-PMAL-R	CAAGCTTGCCTGCAGGTCGACTCACCAGTCTTGTATTTCATC
ScWee1-PMAL-F	GAGGGAAGGATTTCAGAATTCATGAGTTCTTTGGACGAGGATGAAG	Cloning into pMAL-c2X with EcoRI/SalI
ScWee1-PMAL-R	CAAGCTTGCCTGCAGGTCGACTCATATAAAAAATTTTGGCTTAGGTCCAAAG
ScRfc4-PMAL-F	GAGGGAAGGATTTCAGAATTCATGTCCAAAACTTTATCTTTGCAAC	Cloning into pMAL-c2X with EcoRI/SalI
ScRfc4-PMAL-R	CAAGCTTGCCTGCAGGTCGACTCAGGCTTTATTATTTAGTTTATGAAT
proPAF1-2300F	CTAGGGCAGTGCCAGCTTGGTACCGTCAGATATTAGCTTACAACTG	Cloning into pCambia2300-GUS with BamHI/KpnI
proPAF1-2300R	TCTGCCTTCGCCATTGTTGGATCCTTATATAGCTCCGGTCAGACTG
LB2(LBe)	GGAACAACACTCAACCCTATCTCG	For genotyping paf1-2, vip3, vip5, cdc73, wee1, hub1, hub2
paf1-2-LP	TAAACCTACATCCAAAGCCCC	For genotyping PAF1 in paf1-2
paf1-2-RP	TGACACAGGTACGATGAGCAG
LB1	GAAGAGGCCCGCACCGATCGCCCTT	For genotyping PAF1 in paf1-1
paf1-1-LP1	GTCATCATCACGCAAGAGTT
paf1-1-RP1	GAGGTTTTCATAAGTTGGTCC
vip3-LP	GAACAGCTTCAACGCAAGTTC	For genotyping vip3-7
vip3-RP	AAGGAGGAGCTTCCAAAACAG
vip5-LP	GTCTCTTGCCATCGTTCTCTG	For genotyping vip5-2
vip5-RP	ATGTGCCTACGTTTGAGGATG
cdc73-LP	ATCGAAAGCCAAGATGTAGCC	For genotyping cdc73-1
cdc73-RP	CAACCTCCATATCTGCAATCG
WEE1-LP	TCTGATGTCCAAAAGGGTCAG	For genotyping wee1
WEE1-RP	GAAGATTCGGAAGATGGAAGG
hub1-LP	TTTTCTGTTTCAGGGATGTCG	For genotyping hub1-5
hub1-RP	TTGGCTATTTCCATTTCCTCC
hub2-LP	CATGGTACCACATCCAAGGTC	For genotyping hub2-2
hub2-RP	CCTCTTTAGGCCGATCAAAAC
rfc4e-2-FP1	AACAAGTACCCTACACTAAAAGGCCG	For genotyping rfc4e-2
rfc4e-2-RP1	CTGTCTAGCTACCTAATGGG
rfc4e-2-FP2	AGTGACATAACAGACATGC
UBQ5-F	GACGCTTCATCTCGTCC	For ChIP-qPCR and RT/qRT-PCR
UBQ5-R	GTAAACGTAGGTGAGTCCA
PAF1-qPCR-F	GTATCATTTGACAATGGGACCG	For qRT-PCR
PAF1-qPCR-R	GATACAGTTGATCTCCGCCTTA
GFP-qPCR-F	GAAGAACGGCATCAAGGTG
GFP-qPCR-R	CTGGGTGCTCAGGTAGTGG
PAF1-qF	CACGAGCCGGAACAAGATGC
FLAG-qR	TCATTTGTCATCATCGTCTTTGTA
GFP-qR	CGTCCAGCTCGACCAGGA
ScPAF1-F	GTACAATAGAACAGTGCTCATAATAGTATAAAGGGTCACAGCTTCGTACGCTGCAGGTCG	For obtain the yeast scpaf1 mutant
ScPAF1-R	CAGGTTTAAAATCAATCTCCCTTCACTTCTCAATATTCTAGCATAGGCCACTAGTGGATC
ScPAF1-LP	GTTGACCATACGAAAAGCAC	For genotyping scpaf1 mutant in yeast
ScPAF1-RP	AGGGCAAAGAAACATTAGG
ScPAF1-RB	ATCATTGTTGGCAGAGGAC
Biotin-Forked DNA-F	biotin-GGGCGGCGGGTTTTTTTTTTTTTTTTTTTT	For obtain the Biotin-Forked DNA
Biotin-Forked DNA-R	CCCGCCGCCCTTTTTTTTTTTTTTTTTTTT
